# Ecology-guided prediction of cross-feeding interactions in the human gut microbiome

**DOI:** 10.1101/2020.06.08.140830

**Authors:** Akshit Goyal, Tong Wang, Veronika Dubinkina, Sergei Maslov

## Abstract

Understanding a complex microbial ecosystem such as the human gut microbiome requires information about both microbial species and the metabolites they produce and secrete. These metabolites are exchanged via a large network of cross-feeding interactions, and are crucial for predicting the functional state of the microbiome. However, till date, we only have information for a part of this network, limited by experimental throughput. Here, we propose an ecology-based computational method, GutCP, using which we predict hundreds of new experimentally untested cross-feeding interactions in the human gut microbiome. GutCP utilizes a mechanistic model of the gut microbiome with the explicit exchange of metabolites and their effects on the growth of microbial species. To build GutCP, we combined metagenomic and metabolomic measurements from the gut microbiome with optimization techniques from machine learning. Close to 65% of the cross-feeding interactions predicted by GutCP are supported by evidence from genome annotation; we provide these predictions for experimentally testing. Our method has the potential to greatly improve existing models of the human gut microbiome, as well as our ability to predict the metabolic profile of the gut.

---

The gut microbiome plays an important role in human health, and the ability to manipulate it holds immense potential to prevent and treat multiple diseases^1–8^. The microbiome comprises not only of hundreds of microbial species, but also hundreds of metabolites that they consume and secrete: a phenomenon called cross-feeding^9,10^. These metabolites — through which gut microbes interact with each other — mediate inter-species interactions and can even directly impact the host^11–14^.

Indeed, metabolite levels in the gut are often more predictive of host health than species levels^11,15,16^. Therefore, developing a complete understanding of both the human gut microbiome together with the metabolome is necessary to positively control and manipulate human health.

A promising framework to realize such an understanding is a fully mechanistic model of the microbiome^17–20^, which can connect the levels of microbial species and metabolites with each other quantitatively. An essential first step in building this model is establishing which metabolic interactions are relevant in the human gut microbiome^18,20–22^. Indeed, inferring cross-feeding interactions is an active and important field of microbiome research, and employs both direct^9,23–25^ and indirect^11,26–29^ inference methods. Direct methods, which comprise experimental verification of the metabolic activity of gut microbes, are slow, require painstaking effort, and thus miss many relevant interactions (i.e., they are incomplete). Indirect methods, which chiefly comprise inferring the metabolic activity of gut microbes from their genome sequences, are noisy, lack curation and vastly overestimate relevant cross-feeding interactions (i.e., they are “beyond complete”; since they are based on genome annotations, they comprise both active and inactive interactions in the gut)^29–33^. We thus need new methods that represent the middle ground between direct and indirect methods. Specifically, we need methods that can use the directly-inferred but incomplete interactions as a “bootstrap”, allowing one to filter out the indirectly-inferred but noisy ones. We believe that ecological consumer-resource models provide the means to perform this bootstrapping and predict new and ecologically sound cross-feeding interactions. Moreover, we believe that these methods can benefit from advances in machine learning^34,35^, which is effective at identifying patterns in known data and using them to make new predictions.

Here, we propose GutCP, short for Gut Cross-feeding Predictor: a new, general, and ecology-guided method to infer and predict cross-feeding interactions in the human gut microbiome. GutCP combines machine learning techniques^34,35^ with an ecological model of the microbiome. The ecological model is effective at bootstrapping previously-known direct interactions and estimating the metabolic environment of the gut in agreement with experimental measurements^20^. GutCP uses these estimates as a leverage to predict new cross-feeding interactions. The machine learning techniques that GutCP employs help optimize and curate the process of inferring new interactions. We find that close to 65% of the interactions we predict are supported by the available genomic evidence. Our predictions can be easily tested by simple experiments, and have the potential to enable a fully mechanistic understanding of the human gut microbiome going beyond the analysis of correlations between species and metabolites.
