## Supplementary material for "Ecology-guided prediction of cross-feeding interactions in the human gut microbiome": SI_table1.csv

metabolite names	microbes names	edgeType	p-value	prevalence
Isovalerate (3-Methylbutanoic acid)	Bacteroides fragilis	production	9.397200747572405e-50	47
Isovalerate (3-Methylbutanoic acid)	Ruminococcus torques	consumption	4.0009509805554866e-45	44
Isovalerate (3-Methylbutanoic acid)	Bacteroides uniformis	production	1.290030180052469e-43	43
L-Glutamate (L-Glutamic acid, Glutamate, D-Glutamate)	Bilophila wadsworthia	production	3.9959055639328764e-42	42
L-Glutamate (L-Glutamic acid, Glutamate, D-Glutamate)	Blautia hansenii (Ruminococcus hansenii)	production	3.9959055639328764e-42	42
Isovalerate (3-Methylbutanoic acid)	Roseburia inulinivorans	production	1.188831732248499e-40	41
L-Glutamate (L-Glutamic acid, Glutamate, D-Glutamate)	Bacteroides dorei	production	9.314711851733509e-38	39
4-Aminobutyrate (GABA)	Bacteroides ovatus	production	2.451650902937076e-36	38
L-Glutamate (L-Glutamic acid, Glutamate, D-Glutamate)	Faecalibacterium prausnitzii	production	3.4794004690665363e-32	35
Isovalerate (3-Methylbutanoic acid)	Ruminococcus flavefaciens	production	3.4794004690665363e-32	35
L-Glutamate (L-Glutamic acid, Glutamate, D-Glutamate)	Eubacterium hallii	production	3.4794004690665363e-32	35
L-Glutamate (L-Glutamic acid, Glutamate, D-Glutamate)	Bacteroides uniformis	production	1.6478442489544614e-29	33
Isovalerate (3-Methylbutanoic acid)	Alistipes shahii	consumption	1.6478442489544614e-29	33
L-Glutamate (L-Glutamic acid, Glutamate, D-Glutamate)	Streptococcus salivarius	production	3.3585345162854026e-28	32
Isovalerate (3-Methylbutanoic acid)	Alistipes putredinis	consumption	3.3585345162854026e-28	32
L-Glutamate (L-Glutamic acid, Glutamate, D-Glutamate)	Roseburia inulinivorans	production	6.547034217217839e-27	31
L-Glutamate (L-Glutamic acid, Glutamate, D-Glutamate)	Bacteroides fragilis	production	2.170668310918474e-24	29
Isovalerate (3-Methylbutanoic acid)	Roseburia intestinalis	production	2.170668310918474e-24	29
Isovalerate (3-Methylbutanoic acid)	Eggerthella lenta	consumption	3.686082419706748e-23	28
Isovalerate (3-Methylbutanoic acid)	Bacteroides caccae	production	3.686082419706748e-23	28
4-Aminobutyrate (GABA)	Bacteroides thetaiotaomicron	production	3.686082419706748e-23	28
Isovalerate (3-Methylbutanoic acid)	Bacteroides eggerthii	production	3.686082419706748e-23	28
Isovalerate (3-Methylbutanoic acid)	Ruminococcus bromii	production	5.967988537030443e-22	27
Isovalerate (3-Methylbutanoic acid)	Bacteroides stercoris	production	5.967988537030443e-22	27
Isovalerate (3-Methylbutanoic acid)	Eubacterium eligens	consumption	5.967988537030443e-22	27
Isovalerate (3-Methylbutanoic acid)	Prevotella salivae	production	9.203631283608507e-21	26
Isovalerate (3-Methylbutanoic acid)	Bacteroides dorei	production	9.203631283608507e-21	26
L-Glutamate (L-Glutamic acid, Glutamate, D-Glutamate)	Ruminococcus bromii	production	1.3505084474690263e-19	25
L-Glutamate (L-Glutamic acid, Glutamate, D-Glutamate)	Bacteroides plebeius	production	1.3505084474690263e-19	25
L-Glutamate (L-Glutamic acid, Glutamate, D-Glutamate)	Roseburia intestinalis	production	1.3505084474690263e-19	25
Isovalerate (3-Methylbutanoic acid)	Clostridium symbiosum	consumption	1.3505084474690263e-19	25
L-Glutamate (L-Glutamic acid, Glutamate, D-Glutamate)	Bacteroides stercoris	production	1.8833828184111277e-18	24
4-Aminobutyrate (GABA)	Anaerostipes caccae	production	1.8833828184111277e-18	24
Isovalerate (3-Methylbutanoic acid)	Faecalibacterium prausnitzii	production	1.8833828184111277e-18	24
Isovalerate (3-Methylbutanoic acid)	Bacteroides uniformis	consumption	2.4930601796258618e-17	23
Isovalerate (3-Methylbutanoic acid)	Coprococcus comes	consumption	3.128077928709672e-16	22
Isovalerate (3-Methylbutanoic acid)	Shigella sonnei	consumption	3.128077928709672e-16	22
Isovalerate (3-Methylbutanoic acid)	Prevotella copri	production	3.128077928709672e-16	22
L-Glutamate (L-Glutamic acid, Glutamate, D-Glutamate)	Prevotella copri	production	3.128077928709672e-16	22
L-Lactate ([S]-Lactate, Lactate, D-Lactate, [R]-Lactate)	Clostridium leptum	consumption	3.128077928709672e-16	22
Isovalerate (3-Methylbutanoic acid)	Roseburia inulinivorans	consumption	3.128077928709672e-16	22
Isovalerate (3-Methylbutanoic acid)	Eubacterium hallii	production	3.128077928709672e-16	22
Isovalerate (3-Methylbutanoic acid)	Streptococcus salivarius	production	3.714607203166733e-15	21
L-Glutamate (L-Glutamic acid, Glutamate, D-Glutamate)	Desulfovibrio piger	production	3.714607203166733e-15	21
L-Glutamate (L-Glutamic acid, Glutamate, D-Glutamate)	Bacteroides eggerthii	production	3.714607203166733e-15	21
Isovalerate (3-Methylbutanoic acid)	Bacteroides dorei	consumption	4.167865423855661e-14	20
L-Glutamate (L-Glutamic acid, Glutamate, D-Glutamate)	Alistipes putredinis	production	4.167865423855661e-14	20
Isovalerate (3-Methylbutanoic acid)	Bacteroides xylanisolvens	production	4.167865423855661e-14	20
Isovalerate (3-Methylbutanoic acid)	Ruminococcus gnavus	consumption	4.167865423855661e-14	20
Succinate	Sutterella wadsworthensis	consumption	4.4104367378565293e-13	19
L-Glutamate (L-Glutamic acid, Glutamate, D-Glutamate)	Coprococcus comes	consumption	4.4104367378565293e-13	19
Isovalerate (3-Methylbutanoic acid)	Bifidobacterium adolescentis	production	4.4104367378565293e-13	19
Trimethylamine	Prevotella salivae	consumption	4.4104367378565293e-13	19
L-Alanine (D-Alanine, Alanine)	Bilophila wadsworthia	production	4.4104367378565293e-13	19
Isovalerate (3-Methylbutanoic acid)	Shigella sonnei	production	4.4104367378565293e-13	19
Isovalerate (3-Methylbutanoic acid)	Fusobacterium varium	consumption	4.4104367378565293e-13	19
4-Aminobutyrate (GABA)	Bifidobacterium bifidum	production	4.4104367378565293e-13	19
L-Glutamate (L-Glutamic acid, Glutamate, D-Glutamate)	Ruminococcus torques	consumption	4.392736793259766e-12	18
Urea	Bifidobacterium longum (Bifidobacterium infantis, Bifidobacterium suis)	production	4.392736793259766e-12	18
Isovalerate (3-Methylbutanoic acid)	Blautia hansenii (Ruminococcus hansenii)	production	4.392736793259766e-12	18
L-Glutamate (L-Glutamic acid, Glutamate, D-Glutamate)	Alistipes putredinis	consumption	4.392736793259766e-12	18
Isovalerate (3-Methylbutanoic acid)	Eubacterium eligens	production	4.392736793259766e-12	18
L-Glutamate (L-Glutamic acid, Glutamate, D-Glutamate)	Prevotella salivae	production	4.392736793259766e-12	18
Isovalerate (3-Methylbutanoic acid)	Bacteroides caccae	consumption	4.392736793259766e-12	18
Isovalerate (3-Methylbutanoic acid)	Holdemania filiformis	production	4.392736793259766e-12	18
L-Lactate ([S]-Lactate, Lactate, D-Lactate, [R]-Lactate)	Alistipes putredinis	consumption	4.392736793259766e-12	18
L-Lactate ([S]-Lactate, Lactate, D-Lactate, [R]-Lactate)	Sutterella wadsworthensis	consumption	4.10864085022209e-11	17
Isovalerate (3-Methylbutanoic acid)	Ruminococcus torques	production	4.10864085022209e-11	17
4-Aminobutyrate (GABA)	Bacteroides caccae	production	4.10864085022209e-11	17
L-Lactate ([S]-Lactate, Lactate, D-Lactate, [R]-Lactate)	Coprococcus comes	consumption	4.10864085022209e-11	17
Isovalerate (3-Methylbutanoic acid)	Clostridium leptum	consumption	4.10864085022209e-11	17
Isovalerate (3-Methylbutanoic acid)	Eubacterium limosum	production	4.10864085022209e-11	17
Isovalerate (3-Methylbutanoic acid)	Catenibacterium mitsuokai	consumption	3.599858771047971e-10	16
Isovalerate (3-Methylbutanoic acid)	Eubacterium rectale	production	3.599858771047971e-10	16
Isovalerate (3-Methylbutanoic acid)	Bacteroides stercoris	consumption	3.599858771047971e-10	16
Succinate	Prevotella salivae	consumption	3.599858771047971e-10	16
Valerate (Pentanoic acid, Pentanoate)	Ruminococcus bromii	production	3.599858771047971e-10	16
Propanoate (Propionate)	Eubacterium hallii	production	3.599858771047971e-10	16
4-Aminobutyrate (GABA)	Bifidobacterium pseudocatenulatum	production	3.599858771047971e-10	16
Trimethylamine	Alistipes putredinis	consumption	3.599858771047971e-10	16
L-Lactate ([S]-Lactate, Lactate, D-Lactate, [R]-Lactate)	Ruminococcus obeum	consumption	3.599858771047971e-10	16
Isovalerate (3-Methylbutanoic acid)	Ruminococcus obeum	production	3.599858771047971e-10	16
Urea	Bifidobacterium bifidum	production	3.599858771047971e-10	16
Isovalerate (3-Methylbutanoic acid)	Dorea formicigenerans	production	3.599858771047971e-10	16
Isovalerate (3-Methylbutanoic acid)	Bifidobacterium longum (Bifidobacterium infantis, Bifidobacterium suis)	production	2.9463617638152905e-09	15
Valerate (Pentanoic acid, Pentanoate)	Holdemania filiformis	production	2.9463617638152905e-09	15
Putrescine	Eubacterium siraeum	production	2.9463617638152905e-09	15
L-Glutamate (L-Glutamic acid, Glutamate, D-Glutamate)	Bacteroides coprophilus	production	2.9463617638152905e-09	15
Isovalerate (3-Methylbutanoic acid)	Holdemania filiformis	consumption	2.9463617638152905e-09	15
Isovalerate (3-Methylbutanoic acid)	Eggerthella lenta	production	2.9463617638152905e-09	15
Valerate (Pentanoic acid, Pentanoate)	Bifidobacterium pseudocatenulatum	production	2.9463617638152905e-09	15
Isovalerate (3-Methylbutanoic acid)	Coprococcus comes	production	2.9463617638152905e-09	15
Isovalerate (3-Methylbutanoic acid)	Bifidobacterium pseudocatenulatum	consumption	2.9463617638152905e-09	15
L-Glutamate (L-Glutamic acid, Glutamate, D-Glutamate)	Ruminococcus gnavus	production	2.9463617638152905e-09	15
Isovalerate (3-Methylbutanoic acid)	Faecalibacterium prausnitzii	consumption	2.9463617638152905e-09	15
Isovalerate (3-Methylbutanoic acid)	Eubacterium rectale	consumption	2.9463617638152905e-09	15
L-Alanine (D-Alanine, Alanine)	Bacteroides plebeius	production	2.9463617638152905e-09	15
L-Glutamate (L-Glutamic acid, Glutamate, D-Glutamate)	Roseburia inulinivorans	consumption	2.9463617638152905e-09	15
4-Aminobutyrate (GABA)	Acidaminococcus fermentans	production	2.2456525370815753e-08	14
L-Lactate ([S]-Lactate, Lactate, D-Lactate, [R]-Lactate)	Catenibacterium mitsuokai	consumption	2.2456525370815753e-08	14
L-Lactate ([S]-Lactate, Lactate, D-Lactate, [R]-Lactate)	Roseburia inulinivorans	consumption	2.2456525370815753e-08	14
Isovalerate (3-Methylbutanoic acid)	Bacteroides coprophilus	production	2.2456525370815753e-08	14
Isovalerate (3-Methylbutanoic acid)	Collinsella aerofaciens (Eubacterium aerofaciens)	consumption	2.2456525370815753e-08	14
L-Glutamate (L-Glutamic acid, Glutamate, D-Glutamate)	Eubacterium eligens	production	2.2456525370815753e-08	14
Isovalerate (3-Methylbutanoic acid)	Bifidobacterium bifidum	consumption	2.2456525370815753e-08	14
L-Alanine (D-Alanine, Alanine)	Roseburia inulinivorans	production	2.2456525370815753e-08	14
L-Lactate ([S]-Lactate, Lactate, D-Lactate, [R]-Lactate)	Eggerthella lenta	consumption	2.2456525370815753e-08	14
Isovalerate (3-Methylbutanoic acid)	Bifidobacterium adolescentis	consumption	2.2456525370815753e-08	14
Valerate (Pentanoic acid, Pentanoate)	Roseburia intestinalis	production	2.2456525370815753e-08	14
4-Aminobutyrate (GABA)	Shigella sonnei	production	2.2456525370815753e-08	14
Urea	Eubacterium ventriosum	production	2.2456525370815753e-08	14
4-Aminobutyrate (GABA)	Roseburia intestinalis	production	2.2456525370815753e-08	14
Isovalerate (3-Methylbutanoic acid)	Parabacteroides merdae	production	2.2456525370815753e-08	14
Isovalerate (3-Methylbutanoic acid)	Ruminococcus obeum	consumption	2.2456525370815753e-08	14
Deoxycholic acid	Ruminococcus flavefaciens	production	2.2456525370815753e-08	14
Isovalerate (3-Methylbutanoic acid)	Bacteroides eggerthii	consumption	1.588274957500602e-07	13
Deoxycholic acid	Fusobacterium varium	consumption	1.588274957500602e-07	13
L-Alanine (D-Alanine, Alanine)	Bacteroides dorei	production	1.588274957500602e-07	13
L-Glutamate (L-Glutamic acid, Glutamate, D-Glutamate)	Shigella sonnei	production	1.588274957500602e-07	13
Isovalerate (3-Methylbutanoic acid)	Odoribacter splanchnicus	consumption	1.588274957500602e-07	13
Isovalerate (3-Methylbutanoic acid)	Clostridium difficile	consumption	1.588274957500602e-07	13
4-Aminobutyrate (GABA)	Alistipes putredinis	consumption	1.588274957500602e-07	13
Isovalerate (3-Methylbutanoic acid)	Prevotella copri	consumption	1.588274957500602e-07	13
Isovalerate (3-Methylbutanoic acid)	Bifidobacterium longum (Bifidobacterium infantis, Bifidobacterium suis)	consumption	1.588274957500602e-07	13
Isovalerate (3-Methylbutanoic acid)	Desulfovibrio piger	production	1.588274957500602e-07	13
Valerate (Pentanoic acid, Pentanoate)	Coprococcus comes	production	1.588274957500602e-07	13
Urea	Bacteroides ovatus	production	1.588274957500602e-07	13
Isovalerate (3-Methylbutanoic acid)	Eubacterium ventriosum	production	1.588274957500602e-07	13
Valerate (Pentanoic acid, Pentanoate)	Eubacterium eligens	production	1.588274957500602e-07	13
Urea	Eubacterium limosum	production	1.588274957500602e-07	13
L-Glutamate (L-Glutamic acid, Glutamate, D-Glutamate)	Bacteroides coprocola	production	1.588274957500602e-07	13
4-Aminobutyrate (GABA)	Ruminococcus torques	consumption	1.588274957500602e-07	13
L-Lactate ([S]-Lactate, Lactate, D-Lactate, [R]-Lactate)	Fusobacterium varium	consumption	1.588274957500602e-07	13
Urea	Parabacteroides merdae	production	1.588274957500602e-07	13
L-Alanine (D-Alanine, Alanine)	Faecalibacterium prausnitzii	production	1.038252735082899e-06	12
L-Glutamate (L-Glutamic acid, Glutamate, D-Glutamate)	Alistipes shahii	consumption	1.038252735082899e-06	12
Trimethylamine	Clostridium leptum	consumption	1.038252735082899e-06	12
Urea	Eubacterium eligens	production	1.038252735082899e-06	12
Urea	Bacteroides caccae	production	1.038252735082899e-06	12
L-Alanine (D-Alanine, Alanine)	Bacteroides fragilis	production	1.038252735082899e-06	12
Valerate (Pentanoic acid, Pentanoate)	Roseburia inulinivorans	production	1.038252735082899e-06	12
Isovalerate (3-Methylbutanoic acid)	Bacteroides coprocola	consumption	1.038252735082899e-06	12
Isovalerate (3-Methylbutanoic acid)	Ruminococcus gnavus	production	1.038252735082899e-06	12
L-Lactate ([S]-Lactate, Lactate, D-Lactate, [R]-Lactate)	Bacteroides eggerthii	consumption	1.038252735082899e-06	12
Isovalerate (3-Methylbutanoic acid)	Bacteroides finegoldii (Alistipes finegoldii)	consumption	1.038252735082899e-06	12
Urea	Coprococcus eutactus	production	1.038252735082899e-06	12
Isovalerate (3-Methylbutanoic acid)	Bacteroides finegoldii (Alistipes finegoldii)	production	1.038252735082899e-06	12
L-Glutamine (D-Glutamine, Glutamine)	Alistipes putredinis	consumption	1.038252735082899e-06	12
L-Alanine (D-Alanine, Alanine)	Blautia hansenii (Ruminococcus hansenii)	production	1.038252735082899e-06	12
Isovalerate (3-Methylbutanoic acid)	Coprococcus eutactus	production	1.038252735082899e-06	12
4-Aminobutyrate (GABA)	Alistipes shahii	consumption	1.038252735082899e-06	12
XOS (Xylooligosaccharide)	Prevotella salivae	consumption	1.038252735082899e-06	12
Isovalerate (3-Methylbutanoic acid)	Prevotella salivae	consumption	1.038252735082899e-06	12
Butyrate	Desulfovibrio piger	production	1.038252735082899e-06	12
L-Glutamate (L-Glutamic acid, Glutamate, D-Glutamate)	Fusobacterium varium	consumption	1.038252735082899e-06	12
Isovalerate (3-Methylbutanoic acid)	Dorea formicigenerans	consumption	1.038252735082899e-06	12
Isovalerate (3-Methylbutanoic acid)	Lactococcus lactis	consumption	1.038252735082899e-06	12
Valerate (Pentanoic acid, Pentanoate)	Ruminococcus torques	production	6.244536286389231e-06	11
L-Alanine (D-Alanine, Alanine)	Bacteroides uniformis	production	6.244536286389231e-06	11
Valerate (Pentanoic acid, Pentanoate)	Alistipes putredinis	production	6.244536286389231e-06	11
Isovalerate (3-Methylbutanoic acid)	Bacteroides xylanisolvens	consumption	6.244536286389231e-06	11
Propanoate (Propionate)	Blautia hansenii (Ruminococcus hansenii)	production	6.244536286389231e-06	11
Butyrate	Blautia hansenii (Ruminococcus hansenii)	production	6.244536286389231e-06	11
Butyrate	Bilophila wadsworthia	production	6.244536286389231e-06	11
Deoxycholic acid	Bacteroides dorei	production	6.244536286389231e-06	11
Isovalerate (3-Methylbutanoic acid)	Coprococcus eutactus	consumption	6.244536286389231e-06	11
Isovalerate (3-Methylbutanoic acid)	Collinsella aerofaciens (Eubacterium aerofaciens)	production	6.244536286389231e-06	11
Succinate	Streptococcus sanguinis	consumption	6.244536286389231e-06	11
L-Glutamate (L-Glutamic acid, Glutamate, D-Glutamate)	Ruminococcus torques	production	6.244536286389231e-06	11
L-Lactate ([S]-Lactate, Lactate, D-Lactate, [R]-Lactate)	Eubacterium eligens	consumption	6.244536286389231e-06	11
L-Glutamate (L-Glutamic acid, Glutamate, D-Glutamate)	Eubacterium eligens	consumption	6.244536286389231e-06	11
Urea	Bacteroides finegoldii (Alistipes finegoldii)	production	6.244536286389231e-06	11
Isovalerate (3-Methylbutanoic acid)	Acidaminococcus fermentans	production	6.244536286389231e-06	11
L-Glutamate (L-Glutamic acid, Glutamate, D-Glutamate)	Bacteroides caccae	production	6.244536286389231e-06	11
Valerate (Pentanoic acid, Pentanoate)	Blautia hansenii (Ruminococcus hansenii)	production	6.244536286389231e-06	11
L-Alanine (D-Alanine, Alanine)	Bacteroides stercoris	production	6.244536286389231e-06	11
Isovalerate (3-Methylbutanoic acid)	Bacteroides plebeius	consumption	6.244536286389231e-06	11
4-Aminobutyrate (GABA)	Eubacterium eligens	production	6.244536286389231e-06	11
L-Glutamate (L-Glutamic acid, Glutamate, D-Glutamate)	Holdemania filiformis	production	6.244536286389231e-06	11
L-Alanine (D-Alanine, Alanine)	Eubacterium hallii	production	3.437567217821723e-05	10
Trimethylamine	Ruminococcus obeum	consumption	3.437567217821723e-05	10
Isovalerate (3-Methylbutanoic acid)	Streptococcus gallolyticus	consumption	3.437567217821723e-05	10
L-Glutamate (L-Glutamic acid, Glutamate, D-Glutamate)	Ruminococcus obeum	consumption	3.437567217821723e-05	10
Putrescine	Bifidobacterium bifidum	production	3.437567217821723e-05	10
Isovalerate (3-Methylbutanoic acid)	Lactococcus lactis	production	3.437567217821723e-05	10
L-Lactate ([S]-Lactate, Lactate, D-Lactate, [R]-Lactate)	Clostridium symbiosum	consumption	3.437567217821723e-05	10
Isovalerate (3-Methylbutanoic acid)	Eubacterium ventriosum	consumption	3.437567217821723e-05	10
Trimethylamine	Bacteroides plebeius	consumption	3.437567217821723e-05	10
Valerate (Pentanoic acid, Pentanoate)	Bacteroides uniformis	production	3.437567217821723e-05	10
L-Lactate ([S]-Lactate, Lactate, D-Lactate, [R]-Lactate)	Bilophila wadsworthia	production	3.437567217821723e-05	10
H2 (Hydrogen)	Ruminococcus gnavus	consumption	3.437567217821723e-05	10
Isovalerate (3-Methylbutanoic acid)	Bilophila wadsworthia	production	3.437567217821723e-05	10
L-Alanine (D-Alanine, Alanine)	Roseburia intestinalis	production	3.437567217821723e-05	10
L-Glutamate (L-Glutamic acid, Glutamate, D-Glutamate)	Coprococcus comes	production	3.437567217821723e-05	10
L-Glutamate (L-Glutamic acid, Glutamate, D-Glutamate)	Prevotella salivae	consumption	3.437567217821723e-05	10
Valerate (Pentanoic acid, Pentanoate)	Coprococcus eutactus	production	3.437567217821723e-05	10
Succinate	Bacteroides xylanisolvens	consumption	3.437567217821723e-05	10
L-Glutamate (L-Glutamic acid, Glutamate, D-Glutamate)	Odoribacter splanchnicus	production	3.437567217821723e-05	10
FOS (Fructooligosaccharide)	Prevotella salivae	consumption	3.437567217821723e-05	10
L-Glutamate (L-Glutamic acid, Glutamate, D-Glutamate)	Eggerthella lenta	consumption	3.437567217821723e-05	10
L-Lactate ([S]-Lactate, Lactate, D-Lactate, [R]-Lactate)	Prevotella copri	production	3.437567217821723e-05	10
Propanoate (Propionate)	Bilophila wadsworthia	production	3.437567217821723e-05	10
Isovalerate (3-Methylbutanoic acid)	Eubacterium hallii	consumption	3.437567217821723e-05	10
Trimethylamine	Eubacterium ventriosum	consumption	3.437567217821723e-05	10
L-Alanine (D-Alanine, Alanine)	Streptococcus salivarius	production	3.437567217821723e-05	10
Valerate (Pentanoic acid, Pentanoate)	Bilophila wadsworthia	production	3.437567217821723e-05	10
Valerate (Pentanoic acid, Pentanoate)	Ruminococcus obeum	production	3.437567217821723e-05	10
Isovalerate (3-Methylbutanoic acid)	Bacteroides coprophilus	consumption	3.437567217821723e-05	10
4-Aminobutyrate (GABA)	Eubacterium siraeum	production	3.437567217821723e-05	10
L-Glutamate (L-Glutamic acid, Glutamate, D-Glutamate)	Ruminococcus obeum	production	3.437567217821723e-05	10
Valerate (Pentanoic acid, Pentanoate)	Bacteroides eggerthii	production	3.437567217821723e-05	10
Putrescine	Eubacterium eligens	production	3.437567217821723e-05	10
Valerate (Pentanoic acid, Pentanoate)	Bacteroides stercoris	production	3.437567217821723e-05	10
Urea	Bacteroides fragilis	production	3.437567217821723e-05	10
4-Aminobutyrate (GABA)	Lactococcus lactis	production	3.437567217821723e-05	10
L-Glutamate (L-Glutamic acid, Glutamate, D-Glutamate)	Eubacterium limosum	production	0.00017216185098533918	9
L-Alanine (D-Alanine, Alanine)	Eubacterium eligens	production	0.00017216185098533918	9
Valerate (Pentanoic acid, Pentanoate)	Bifidobacterium longum (Bifidobacterium infantis, Bifidobacterium suis)	production	0.00017216185098533918	9
L-Glutamate (L-Glutamic acid, Glutamate, D-Glutamate)	Parabacteroides merdae	consumption	0.00017216185098533918	9
Isovalerate (3-Methylbutanoic acid)	Bifidobacterium bifidum	production	0.00017216185098533918	9
L-Glutamate (L-Glutamic acid, Glutamate, D-Glutamate)	Shigella sonnei	consumption	0.00017216185098533918	9
Isovalerate (3-Methylbutanoic acid)	Anaerostipes caccae	consumption	0.00017216185098533918	9
Isovalerate (3-Methylbutanoic acid)	Akkermansia muciniphila	consumption	0.00017216185098533918	9
Valerate (Pentanoic acid, Pentanoate)	Prevotella salivae	production	0.00017216185098533918	9
Trimethylamine	Fusobacterium varium	consumption	0.00017216185098533918	9
L-Lactate ([S]-Lactate, Lactate, D-Lactate, [R]-Lactate)	Odoribacter splanchnicus	consumption	0.00017216185098533918	9
Deoxycholic acid	Ruminococcus gnavus	production	0.00017216185098533918	9
L-Alanine (D-Alanine, Alanine)	Alistipes putredinis	production	0.00017216185098533918	9
L-Glutamate (L-Glutamic acid, Glutamate, D-Glutamate)	Bifidobacterium pseudocatenulatum	consumption	0.00017216185098533918	9
Propanoate (Propionate)	Desulfovibrio piger	production	0.00017216185098533918	9
H2O2	Prevotella salivae	consumption	0.00017216185098533918	9
L-Glutamate (L-Glutamic acid, Glutamate, D-Glutamate)	Ruminococcus gnavus	consumption	0.00017216185098533918	9
Valerate (Pentanoic acid, Pentanoate)	Ruminococcus gnavus	production	0.00017216185098533918	9
L-Glutamine (D-Glutamine, Glutamine)	Bacteroides thetaiotaomicron	production	0.00017216185098533918	9
L-Alanine (D-Alanine, Alanine)	Ruminococcus bromii	production	0.00017216185098533918	9
Valerate (Pentanoic acid, Pentanoate)	Bacteroides caccae	production	0.00017216185098533918	9
L-Lactate ([S]-Lactate, Lactate, D-Lactate, [R]-Lactate)	Bacteroides caccae	consumption	0.00017216185098533918	9
Isovalerate (3-Methylbutanoic acid)	Bacteroides plebeius	production	0.00017216185098533918	9
L-Glutamate (L-Glutamic acid, Glutamate, D-Glutamate)	Collinsella aerofaciens (Eubacterium aerofaciens)	production	0.00017216185098533918	9
Succinate	Coprococcus comes	consumption	0.00017216185098533918	9
L-Lactate ([S]-Lactate, Lactate, D-Lactate, [R]-Lactate)	Clostridium difficile	consumption	0.00017216185098533918	9
Deoxycholic acid	Alistipes putredinis	consumption	0.00017216185098533918	9
Isovalerate (3-Methylbutanoic acid)	Alistipes shahii	production	0.00017216185098533918	9
Isovalerate (3-Methylbutanoic acid)	Sutterella wadsworthensis	consumption	0.00017216185098533918	9
Succinate	Odoribacter splanchnicus	consumption	0.0007789435525979105	8
4-Aminobutyrate (GABA)	Bacteroides coprocola	production	0.0007789435525979105	8
L-Lactate ([S]-Lactate, Lactate, D-Lactate, [R]-Lactate)	Prevotella salivae	production	0.0007789435525979105	8
L-Asparagine (Asparagine)	Bifidobacterium bifidum	production	0.0007789435525979105	8
Raffinose	Ruminococcus gnavus	consumption	0.0007789435525979105	8
Isovalerate (3-Methylbutanoic acid)	Bacteroides thetaiotaomicron	consumption	0.0007789435525979105	8
Isovalerate (3-Methylbutanoic acid)	Clostridium leptum	production	0.0007789435525979105	8
Isovalerate (3-Methylbutanoic acid)	Parabacteroides merdae	consumption	0.0007789435525979105	8
D-Fructose (Fructose)	Prevotella salivae	consumption	0.0007789435525979105	8
L-Lactate ([S]-Lactate, Lactate, D-Lactate, [R]-Lactate)	Bacteroides coprocola	consumption	0.0007789435525979105	8
L-Glutamine (D-Glutamine, Glutamine)	Prevotella copri	production	0.0007789435525979105	8
L-Glutamate (L-Glutamic acid, Glutamate, D-Glutamate)	Catenibacterium mitsuokai	production	0.0007789435525979105	8
Valerate (Pentanoic acid, Pentanoate)	Streptococcus gallolyticus	production	0.0007789435525979105	8
Butyrate	Fusobacterium varium	consumption	0.0007789435525979105	8
L-Tyrosine (Tyrosine)	Eubacterium hallii	production	0.0007789435525979105	8
Putrescine	Ruminococcus torques	consumption	0.0007789435525979105	8
Isovalerate (3-Methylbutanoic acid)	Catenibacterium mitsuokai	production	0.0007789435525979105	8
L-Lactate ([S]-Lactate, Lactate, D-Lactate, [R]-Lactate)	Ruminococcus torques	consumption	0.0007789435525979105	8
Succinate	Ruminococcus torques	consumption	0.0007789435525979105	8
L-Alanine (D-Alanine, Alanine)	Dorea formicigenerans	production	0.0007789435525979105	8
Trimethylamine	Roseburia inulinivorans	consumption	0.0007789435525979105	8
L-Glutamate (L-Glutamic acid, Glutamate, D-Glutamate)	Odoribacter splanchnicus	consumption	0.0007789435525979105	8
Deoxycholic acid	Alistipes putredinis	production	0.0007789435525979105	8
Succinate	Bacteroides eggerthii	consumption	0.0007789435525979105	8
Trimethylamine	Eubacterium hallii	production	0.0007789435525979105	8
Trimethylamine	Clostridium symbiosum	consumption	0.0007789435525979105	8
D-Fructose (Fructose)	Ruminococcus gnavus	consumption	0.0007789435525979105	8
Valerate (Pentanoic acid, Pentanoate)	Dorea formicigenerans	production	0.0007789435525979105	8
Propanoate (Propionate)	Fusobacterium varium	consumption	0.0007789435525979105	8
L-Lactate ([S]-Lactate, Lactate, D-Lactate, [R]-Lactate)	Shigella sonnei	consumption	0.0007789435525979105	8
Deoxycholic acid	Eubacterium hallii	production	0.0007789435525979105	8
Succinate	Bacteroides finegoldii (Alistipes finegoldii)	consumption	0.0007789435525979105	8
L-Rhamnose (Rhamnose, D-Rhamnose)	Ruminococcus gnavus	consumption	0.0007789435525979105	8
L-Glutamate (L-Glutamic acid, Glutamate, D-Glutamate)	Bacteroides coprophilus	consumption	0.0007789435525979105	8
Valerate (Pentanoic acid, Pentanoate)	Odoribacter splanchnicus	production	0.0007789435525979105	8
Urea	Coprococcus comes	production	0.0007789435525979105	8
L-Glutamine (D-Glutamine, Glutamine)	Bacteroides ovatus	production	0.0007789435525979105	8
4-Aminobutyrate (GABA)	Shigella sonnei	consumption	0.0007789435525979105	8
Valerate (Pentanoic acid, Pentanoate)	Ruminococcus flavefaciens	production	0.0007789435525979105	8
Deoxycholic acid	Bacteroides dorei	consumption	0.0007789435525979105	8
4-Aminobutyrate (GABA)	Eubacterium ventriosum	production	0.0007789435525979105	8
Urea	Bacteroides stercoris	production	0.0007789435525979105	8
4-Aminobutyrate (GABA)	Holdemania filiformis	production	0.0007789435525979105	8
L-Alanine (D-Alanine, Alanine)	Odoribacter splanchnicus	production	0.0007789435525979105	8
L-Alanine (D-Alanine, Alanine)	Bacteroides caccae	production	0.0007789435525979105	8
Deoxycholic acid	Bacteroides finegoldii (Alistipes finegoldii)	consumption	0.0007789435525979105	8
Urea	Bacteroides uniformis	production	0.0007789435525979105	8
L-Alanine (D-Alanine, Alanine)	Ruminococcus gnavus	production	0.0007789435525979105	8
Trimethylamine	Prevotella salivae	production	0.0007789435525979105	8
